# Root meristem growth factor (RGF) peptide signaling as a molecular bridge between root development and non-lethal thermal stress adaptation

**DOI:** 10.1101/2025.11.27.690926

**Authors:** Yu-Chun Hsiao, Joon-Keat Lai, Shiau-Yu Shiue, Masashi Yamada

## Abstract

- Roots adapt to temperature ranges that restrict growth but are not lethal. Although lethal heat shock and moderately high temperatures have been studied in detail, the effects of non-lethal high temperatures on root development remain largely unknown. We defined 31°C as a non-lethal thermal stress in *Arabidopsis thaliana* and examined its impact on root growth using phenotypic analyses and developmental-zone-specific transcriptomics.
- Compared to growth at 22°C, at 31°C, primary root growth, meristem size, and superoxide (O₂^−^) accumulation were reduced, and the distribution of the meristem master regulator PLETHORA2 (PLT2) became restricted. Transcriptome analysis revealed a strong downregulation of *RGFs*, *RGFRs*, and *PLT2,* rather than activation of heat shock-inducible genes.
- These gene mutants were more sensitive to non-lethal thermal stress. In contrast, RGF treatment recovered heat-stress-induced defects. Beyond alleviating the stress in the primary root meristem, RGF treatments promoted lateral root elongation under prolonged non-lethal thermal stress, resulting in a more complex root system.
- These results indicate that the RGF-RGF receptor-PLT2 pathway plays a central role in root adaptation to non-lethal heat stress rather than the canonical heat shock response pathway and suggest that manipulating RGF signaling could enhance root thermotolerance and crop resilience under elevated temperatures.
