## Supplementary material for "Root meristem growth factor (RGF) peptide signaling as a molecular bridge between root development and non-lethal thermal stress adaptation": Fig. 4_RNAseq_source_data: Fig. 4_RNAseq_set_L .xlsx

### Sheet: GFD_set_L
gene_id	symbol	full_name	short_description	Curator_summary	Mer_ratio	Elong_ratio	Mat_ratio	Day1_22C_avg	Day1_31C_avg	Day2_22C_avg	Day2_31C_avg	P25	P50	P75
AT1G02070	NA_	NA	NULL	zinc ion-binding protein;(source:Araport11)	1	0	0	10.8	26.4	20.6	6.2	7.35	15.7	24.95
AT1G04630	MEE4	maternal effect embryo arrest 4	GRIM-19 protein	GRIM-19 protein;(source:Araport11)	0.42	0.363	0.218	2412	3019.1	2242.4	1738	1864.1	2327.2	2867.32
AT1G05913	lncCOBRA1	NULL	NULL	Long non-coding RNA which affects germination and development. Contains two snoRNAs domains within it: sno-COBRA1A and sno-COBRA1B. Expressed during seed germination 48 h of stratification at 4嚙瘠 in the dark followed by 1 h in light.	NA	NA	NA	361.2	455.8	331.7	235.9	259.85	346.45	432.15
AT1G08103	NA_	NA	NULL	NA	NA	NA	NA	317.5	395.9	352.5	201.6	230.575	335	385.05
AT1G08117	NA_	NA	NULL	NA	NA	NA	NA	61.1	93.2	75	45.9	49.7	68.05	88.65
AT1G08123	NA_	NA	NULL	NA	NA	NA	NA	46.9	66.8	49.4	33.6	36.925	48.15	62.45
AT1G08660	MGP2; RCKT1; SIA1	MALE GAMETOPHYTE DEFECTIVE 2; NULL; sialyltransferase-like 1	MALE GAMETOPHYTE DEFECTIVE 2	Encodes a sialyltransferase-like protein that is localized to the Golgi apparatus and is involved in pollen tube growth and pollen germination.	0.435	0.455	0.11	2534.9	2801	2617.7	2364.3	2406.95	2576.3	2755.18
AT1G09947	U4-9	NULL	NULL	NA	NA	NA	NA	36.5	54.2	44.7	29.7	31.4	40.6	51.825
AT1G10780	NA_	NA	F-box/RNI-like superfamily protein	F-box/RNI-like superfamily protein;(source:Araport11)	0.814	0.152	0.034	555.9	740.5	527.2	410.5	439.675	541.55	694.35
AT1G16470	PAB1	proteasome subunit PAB1	proteasome subunit PAB1	Encodes 20S proteasome subunit PAB1 (PAB1).	0.354	0.293	0.352	3226.6	3822	3041.4	2537.9	2663.78	3134	3673.15
AT1G16635	NA_	NA	NULL	other_RNA;(source:Araport11)	NA	NA	NA	479	627.1	467.1	365.5	390.9	473.05	590.075
AT1G17235	RTFL11	ROTUNDIFOLIA like 11	ROTUNDIFOLIA like 11	This gene is predicted to encode a small protein with a DVL domain found in the DVL / RTFL protein family. Over-expression analyses using truncated versions of a related family member, ROT4, suggest that the DVL / RTF domain is involved in regulating cell proliferation.	0.473	0.314	0.213	54.7	101.2	75.2	45.6	47.875	64.95	94.7
AT1G19373	NA_	NA	snoRNA	snoRNA;(source:Araport11)	NA	NA	NA	179.2	220.7	165.5	113.9	126.8	172.35	210.325
AT1G20020	ATLFNR2; FNR2; LFNR2	LEAF FNR 2; ferredoxin-NADP(+)-oxidoreductase 2; leaf-type chloroplast-targeted FNR 2	ferredoxin-NADP(+)-oxidoreductase 2	Encodes a leaf-type ferredoxin:NADP(H) oxidoreductase. It is present in both chloroplast stroma and thylakoid membranes but is more abundant in the stroma The mRNA is cell-to-cell mobile.	0.757	0.059	0.184	149.2	208.8	174.6	77.7	95.575	161.9	200.25
AT1G27770	ACA1; PEA1	autoinhibited Ca2+-ATPase 1; PLASTID ENVELOPE ATPASE 1	autoinhibited Ca2+-ATPase 1	Encodes a chloroplast envelope Ca2+-ATPase with an N-terminal autoinhibitor.	0.212	0.255	0.534	3656.8	4070.8	3557.4	3287.9	3355.28	3607.1	3967.3
AT1G29420	SAUR61	SMALL AUXIN UPREGULATED RNA 61	SAUR-like auxin-responsive protein family	SAUR-like auxin-responsive protein family;(source:Araport11)	0.911	0.074	0.015	20.9	45.6	31.6	10.6	13.175	26.25	42.1
AT1G29785	sORF11	short open reading frame 11	other RNA	Natural antisense transcript overlaps with AT1G29780. Has been identified as a translated small open reading frame by ribosome profiling.	NA	NA	NA	589.4	686.8	552.4	433.7	463.375	570.9	662.45
AT1G30310	NA_	NA	transposable element gene	transposable_element_gene;(source:Araport11);copia-like retrotransposon family, has a 7.6e-19 P-value blast match to GB:CAA72989 open reading frame 1 (Ty1_Copia-element) (Brassica oleracea);(source:TAIR10)	NA	NA	NA	0.9	5.7	7	1.3	1	3.5	6.675
AT1G32930	AtGALT31A; GALT31A	NULL; glycosyltransferase of CAZY family GT31 A	Galactosyltransferase family protein	Galactosyltransferase family protein;(source:Araport11)	0.366	0.377	0.257	526.5	600.2	497.2	403.1	426.625	511.85	581.775
AT1G34355	ATPS1; PS1	PARALLEL SPINDLE 1; PARALLEL SPINDLE 1	forkhead-associated (FHA) domain-containing protein	Encodes PS1 (Parallel Spindle 1). Mutations in PS1 lead to diploid male spores, diploid pollen grains, and spontaneous triploid plants in the next generation. Female meiosis is not affected in the mutants.	0.904	0.053	0.043	1044.5	1298.7	1085.2	835.1	887.45	1064.85	1245.33
AT1G52910	NA_	NA	Protein of unknown function (DUF1218)	fiber (DUF1218);(source:Araport11)	0.15	0.687	0.163	1653.4	1882.2	1738.3	1448.2	1499.5	1695.85	1846.22
AT1G53720	ATCYP59; CYP59	CYCLOPHILIN 59; cyclophilin 59	cyclophilin 59	Encodes a cyclophilin, member of a family modular proteins consisting of a peptidyl-prolyl cis嚙? trans isomerase (PPIase) domain, followed by an RNA recognition motif (RRM), and a C-terminal domain enriched in charged amino acids. Interacts with with SCL33/SR33 and with a majority of Arabidopsis SR proteins and the largest subunit of RNA polymerase II. Localizes to the nucleus, but it does not si…	0.66	0.239	0.1	1510.8	1842.4	1489.5	1221.1	1288.2	1500.15	1759.5
AT1G66070	NA_	NA	Translation initiation factor eIF3 subunit	Translation initiation factor eIF3 subunit;(source:Araport11)	0.555	0.302	0.144	2271.8	2761.6	2018.4	1715.1	1790.92	2145.1	2639.15
AT1G66260	ALY3; IRP8	NULL; NVOLVED IN rRNA PROCESSING 8	RNA-binding (RRM/RBD/RNP motifs) family protein	RNA-binding (RRM/RBD/RNP motifs) family protein;(source:Araport11)	0.316	0.391	0.293	5730.1	6348.7	5792.4	5085.8	5246.88	5761.25	6209.62
AT1G68030	NA_	NA	RING/FYVE/PHD zinc finger superfamily protein	RING/FYVE/PHD zinc finger superfamily protein;(source:Araport11)	0.625	0.241	0.135	50.9	77.1	73.7	52	51.175	62.85	76.25
AT2G14110	NA_	NA	Haloacid dehalogenase-like hydrolase (HAD) superfamily protein	Haloacid dehalogenase-like hydrolase (HAD) superfamily protein;(source:Araport11)	0.302	0.282	0.416	226.4	266.7	255.1	217.8	219.95	240.75	263.8
AT2G14960	GH3.1	NULL	Auxin-responsive GH3 family protein	encodes a protein similar to IAA-amido synthases. Lines carrying an insertion in this gene are hypersensitive to auxin. Group II member of the GRETCHEN HAGEN 3 (GH3) gene family which code for acyl acid amido synthetases catalysing the conjugation of IAA to amino acids.	0.535	0.216	0.249	173.4	325.7	188.9	138.6	147.3	181.15	291.5
AT2G17070	NA_	NA	Arabidopsis protein of unknown function (DUF241)	hypothetical protein (DUF241);(source:Araport11)	0.431	0.473	0.096	469.6	622.9	535.5	402.1	418.975	502.55	601.05
AT2G17080	NA_	NA	Arabidopsis protein of unknown function (DUF241)	hypothetical protein (DUF241);(source:Araport11)	0.735	0.255	0.01	821.8	1159.9	803.1	630.4	673.575	812.45	1075.38
AT2G20980	MCM10	minichromosome maintenance 10	minichromosome maintenance 10	Similar to MCM10, which in other organism was shown to be involved in the initiation of DNA replication.	0.696	0.246	0.058	1002.5	1203.1	958.8	705.9	769.125	980.65	1152.95
AT2G23210	NA_	NA	UDP-Glycosyltransferase superfamily protein	UDP-Glycosyltransferase superfamily protein;(source:Araport11)	0	0.071	0.929	128.3	155.4	126.1	101.6	107.725	127.2	148.625
AT2G27550	ATC	centroradialis	centroradialis	encodes a protein similar to TFL1. overexpression leads to similar phenotype as TFL1 overexpression. expressed specifically in the hypocotyl and null mutation does not result in phenotypes exhibited by TFL1 null mutations. It acts non-cell autonomously to inhibit floral initiation.	0.145	0.115	0.74	45.7	173.4	65.4	22.8	28.525	55.55	146.4
AT2G28870	SMR10	NULL	NULL	cyclin-dependent kinase inhibitor SMR1-like protein;(source:Araport11)	0.345	0.362	0.293	99	140.2	104.5	74.3	80.475	101.75	131.275
AT2G29680	ATCDC6; CDC6	NULL; cell division control 6	cell division control 6	Encodes cell division control protein 6 (CDC6).	0.61	0.364	0.026	572.1	727.4	576.2	398.1	441.6	574.15	689.6
AT2G32920	ATPDI9; ATPDIL2-3; PDI9; PDIL2-3	ARABIDOPSIS THALIANA PROTEIN DISULFIDE ISOMERASE 9; PDI-like 2-3; PROTEIN DISULFIDE ISOMERASE 9; PDI-like 2-3	PDI-like 2-3	Encodes a protein disulfide isomerase-like (PDIL) protein, a member of a multigene family within the thioredoxin (TRX) superfamily. Transcript levels for this gene are up-regulated in response to three different chemical inducers of ER stress (dithiothreitol, beta-mercaptoethanol, and tunicamycin). AtIRE1-2 does not appear to be required for this response, but the atbzip60 mutant has a diminished…	0.423	0.435	0.142	5707.5	7167.3	5573.9	4483.4	4756.02	5640.7	6802.35
AT2G33790	AGP30; ATAGP30	arabinogalactan protein 30; NULL	arabinogalactan protein 30	pollen Ole e 1 allergen protein containing 14.6% proline residues, similar to arabinogalactan protein (Daucus carota) GI:11322245, SP:Q03211 Pistil-specific extensin-like protein precursor (PELP) {Nicotiana tabacum}; contains Pfam profile PF01190: Pollen proteins Ole e I family	0.464	0.528	0.008	18444.8	32244	22435.8	6492.1	9480.27	20440.3	29792
AT2G35387	NA_	NA	snoRNA	snoRNA;(source:Araport11)	NA	NA	NA	77.9	107.3	98.1	73	74.225	88	105
AT2G37560	ATORC2; ORC2	ORIGIN RECOGNITION COMPLEX SECOND LARGEST SUBUNIT 2; origin recognition complex second largest subunit 2	origin recognition complex second largest subunit 2	Origin Recognition Complex subunit 2. Involved in the initiation of DNA replication. Regulated transcriptionally during cell cycle, peaking at G1/S-phase. Target of E2F/DF family of transcription factors. Interacts strongly with all ORC subunits.	0.756	0.225	0.019	260.2	332.6	261.2	197.4	213.1	260.7	314.75
AT2G38090	NA_	NA	Duplicated homeodomain-like superfamily protein	Duplicated homeodomain-like superfamily protein;(source:Araport11)	0.174	0.55	0.276	916.3	1108	966.2	780.3	814.3	941.25	1072.55
AT2G41810	NA_	NA	Protein of unknown function, DUF642	imidazolonepropionase (Protein of unknown function, DUF642);(source:Araport11)	0.314	0.674	0.012	6178.3	7028.2	5933.6	2187.8	3124.25	6055.95	6815.73
AT3G00330	NA_	NA	NULL	NA	NA	NA	NA	0.2	3.3	4	0.4	0.25	1.85	3.825
AT3G09480	HTB7	NA	Histone superfamily protein	Histone superfamily protein;(source:Araport11)	0.634	0.306	0.059	310.7	408.8	252.1	132.2	162.175	281.4	384.275
AT3G10310	NA_	NA	P-loop nucleoside triphosphate hydrolases superfamily protein with CH (Calponin Homology) domain	P-loop nucleoside triphosphate hydrolases superfamily protein with CH (Calponin Homology) domain-containing protein;(source:Araport11)	0.667	0.13	0.203	1053.7	1224.6	1056.3	918.4	952.225	1055	1182.52
AT3G10660	ATCPK2; CPK2	NULL; calmodulin-domain protein kinase cdpk isoform 2	calmodulin-domain protein kinase cdpk isoform 2	predicted to encode calcium-dependent protein kinase and is localized to the ER. Protein is myristoylated in a cell-free extract. Changing the proposed myristoylated site, G residue in the amino terminal, to A prevented the meristoylation . The G to A mutation decreased AtCPK2 membrane association by approximately 50%.	0.176	0.484	0.34	3584.1	4018	3865.5	2988.4	3137.32	3724.8	3979.88
AT3G13180	AtTRM4e; TRM4e	NULL; tRNA methyltransferase 4e	NOL1/NOP2/sun family protein / antitermination NusB domain-containing protein	NOL1/NOP2/sun family protein / antitermination NusB domain-containing protein;(source:Araport11)	0.761	0.191	0.048	275.4	332.3	319.9	258	262.35	297.65	329.2
AT3G13445	TBP1; TFIID-1	TATA binding protein 1; TRANSCRIPTION FACTOR IID-1	TATA binding protein 1	TBP (TATA binding protein) associates with TAF(II)s (TBP-associated factors) to form the TFIID general transcription factor complex	0.448	0.254	0.298	994.8	1159.1	971.6	805.2	846.8	983.2	1118.02
AT3G16490	IQD26	IQ-domain 26	IQ-domain 26	Member of IQ67 (CaM binding) domain containing family.	0.657	0.161	0.182	568.4	668.1	615.3	452.4	481.4	591.85	654.9
AT3G18070	BGLU43	beta glucosidase 43	beta glucosidase 43	beta glucosidase 43;(source:Araport11)	0.621	0.356	0.023	135.4	169	165.3	117	121.6	150.35	168.075
AT3G21810	AtC3H40	NULL	Zinc finger C-x8-C-x5-C-x3-H type family protein	Zinc finger C-x8-C-x5-C-x3-H type family protein;(source:Araport11)	0.418	0.243	0.339	697.2	856.7	837.8	700.2	697.95	769	851.975
AT3G23360	NA_	NA	Protein phosphatase 2C family protein	Protein phosphatase 2C family protein;(source:Araport11)	1	0	0	60.1	112.9	97.6	33.5	40.15	78.85	109.075
AT3G23410	ATFAO3; FAO3	ARABIDOPSIS FATTY ALCOHOL OXIDASE 3; fatty alcohol oxidase 3	fatty alcohol oxidase 3	Encodes a fatty alcohol oxidase.	0.43	0.059	0.511	664.4	827.7	807.9	515.9	553.025	736.15	822.75
AT3G24515	UBC37	ubiquitin-conjugating enzyme 37	ubiquitin-conjugating enzyme 37	ubiquitin-conjugating enzyme 37;(source:Araport11)	0.681	0.257	0.062	572.5	642.3	550.9	445.6	471.925	561.7	624.85
AT3G26340	NA_	NA	N-terminal nucleophile aminohydrolases (Ntn hydrolases) superfamily protein	N-terminal nucleophile aminohydrolases (Ntn hydrolases) superfamily protein;(source:Araport11)	0.322	0.299	0.379	1107.1	1263.8	1000.2	675.4	756.6	1053.65	1224.62
AT3G27120	FIGL1	FIDGETIN-LIKE 1	P-loop containing nucleoside triphosphate hydrolases superfamily protein	Encodes a conserved AAA-ATPase that acts as a negative regulator of meiotic CO formation.	0.681	0.242	0.077	310.2	369.2	315.7	269.7	279.825	312.95	355.825
AT3G27865	NA_	NA	snoRNA	snoRNA;(source:Araport11)	NA	NA	NA	210.4	293.4	205.1	127.3	146.75	207.75	272.65
AT3G47342	NA_	NA	snoRNA	snoRNA;(source:Araport11)	NA	NA	NA	88.7	124.1	103.6	77.1	80	96.15	118.975
AT3G51260	PAD1	20S proteasome alpha subunit PAD1	20S proteasome alpha subunit PAD1	20S proteosomal alpha subunits. Interacts with SnRK, SKP1/ASK1 during proteasomal binding of an SCF ubiquitin ligase.	0.391	0.335	0.274	7095.6	8487	6614.7	4718.4	5192.47	6855.15	8139.15
AT3G51410	NA_	NA	Arabidopsis protein of unknown function (DUF241)	hypothetical protein (DUF241);(source:Araport11)	0.713	0.287	0	25.5	103.3	46.4	18	19.875	35.95	89.075
AT3G51680	AtSDR2; SDR2	NULL; short-chain dehydrogenase/reductase 2	NAD(P)-binding Rossmann-fold superfamily protein	NAD(P)-binding Rossmann-fold superfamily protein;(source:Araport11)	0.101	0.281	0.619	74.6	163.6	102.2	68.1	69.725	88.4	148.25
AT3G52890	KIPK; KIPK1	KCBP-interacting protein kinase; NULL	KCBP-interacting protein kinase	KCBP-interacting protein kinase interacts specifically with the tail region of KCBP	0.475	0.38	0.145	2387.6	2689.1	2400.9	2159.8	2216.75	2394.25	2617.05
AT3G54060	NA_	NA	NULL	myosin-M heavy protein;(source:Araport11)	0.652	0.306	0.043	124.2	184	126.6	95.8	102.9	125.4	169.65
AT3G55180	MAGL10	NULL	alpha/beta-Hydrolases superfamily protein	alpha/beta-Hydrolases superfamily protein;(source:Araport11)	0.971	0.029	0	53.1	84.1	73.7	50.9	51.45	63.4	81.5
AT3G61610	NA_	NA	Galactose mutarotase-like superfamily protein	Galactose mutarotase-like superfamily protein;(source:Araport11)	0.732	0.235	0.032	586.3	714.6	659.1	404.1	449.65	622.7	700.725
AT4G02070	ATMSH6; MSH6; MSH6-1	ARABIDOPSIS THALIANA MUTS HOMOLOG 6; MUTS homolog 6; MUTS HOMOLOG 6-1	MUTS homolog 6	encodes a DNA mismatch repair homolog of human MutS gene, MSH6. There are four MutS genes in Arabidopsis, MSH2, MSH3, MSH6, and MSH7, which all act as heterodimers and bind to 51-mer duplexes. MSH2*MSH6 bound the (+T) substrate strongly, (T/G) well, and (+AAG) no better than it did a (T/A) homoduplex.	0.745	0.164	0.091	1858.8	2219.8	1769.6	1464.1	1540.47	1814.2	2129.55
AT4G06010	NA_	NA	NULL	NA	NA	NA	NA	393	698.1	402.4	296.9	320.925	397.7	624.175
AT4G06315	NA_	NA	NULL	NA	NA	NA	NA	39.4	60.9	58.6	31	33.1	49	60.325
AT4G07635	NA_	NA	NULL	NA	NA	NA	NA	105.4	166.8	146.8	97.1	99.175	126.1	161.8
AT4G13250	NYC1	NON-YELLOW COLORING 1	NAD(P)-binding Rossmann-fold superfamily protein	Encodes a chlorophyll b reductase involved in the degradation of chlorophyll b and LHCII (light harvesting complex II).	0.39	0.052	0.559	389.5	549.7	364.6	249.3	278.125	377.05	509.65
AT4G15258	SNOR37-2	small nucleolar RNA37-2	SNOR37-2; snoRNA	Encodes a C/D box snoRNA (snoR37-2). Gb: AJ505638	NA	NA	NA	339.9	489.4	362.4	258.2	278.625	351.15	457.65
AT4G16660	HSP70; HSP70-17	heat shock protein 70; NULL	heat shock protein 70 (Hsp 70) family protein	Heat shock protein 70 (Hsp 70) family protein.	0.339	0.474	0.187	14519	18572	14717.7	10537.4	11532.8	14618.4	17608.4
AT4G16970	NA_	NA	Protein kinase superfamily protein	Protein kinase superfamily protein;(source:Araport11)	0.64	0.326	0.034	1199	1349.1	1209.8	867.1	950.075	1204.4	1314.27
AT4G18501	NA_	NA	NULL	hypothetical protein;(source:Araport11)	0.676	0.243	0.082	120.4	162.2	136.5	72.3	84.325	128.45	155.775
AT4G21700	NA_	NA	Protein of unknown function (DUF2921)	DUF2921 family protein, putative (DUF2921);(source:Araport11)	0.278	0.465	0.257	953.6	1051	926.5	845.3	865.6	940.05	1026.65
AT4G28470	ATRPN1B; RPN1B	NULL; 26S proteasome regulatory subunit S2 1B	26S proteasome regulatory subunit S2 1B	encoding the RPN subunits of the 26S proteasome	0.517	0.31	0.172	5375.3	6141.4	5231.9	4590.6	4750.93	5303.6	5949.88
AT4G29040	RPT2a	regulatory particle AAA-ATPase 2A	regulatory particle AAA-ATPase 2A	RPT2a encodes the 26S proteasome subunit. It is required for root meristem maintenance嚙窮nd regulates gametogenesis. RPT2a is also shown to regulate gene silencing via DNA methylation and binds MET1 in vitro. Together with MET1, it regulates TERMINAL FLOWER1 to control inflorescence meristem indeterminacy.	0.245	0.256	0.499	9076.3	10746.1	8752.7	6931.6	7386.88	8914.5	10328.6
AT4G29520	SES1	Sensitive to Salt1	NULL	SES1 is an ER localized chaperone involved in salt and heat stress response.	0.268	0.536	0.196	4148.3	5062	4102.8	3339.7	3530.47	4125.55	4833.57
AT4G33200	ATXI-I; XI-15; XI-I	MYOSIN XI I; MYOSIN XI-15; NULL	myosin, putative	member of Myosin-like proteins	0.525	0.182	0.293	2270.2	2481.7	2460.4	2033.2	2092.45	2365.3	2476.38
AT4G35200	NA_	NA	Arabidopsis protein of unknown function (DUF241)	hypothetical protein (DUF241);(source:Araport11)	0.474	0.412	0.114	587	774.5	594.8	446.5	481.625	590.9	729.575
AT4G37450	AGP18; ATAGP18	arabinogalactan protein 18; NULL	arabinogalactan protein 18	AGP18 is a lysine-rich arabinogalactan-protein (AGP) and part of a multi-gene family of glycoproteins with approx. 50 members. It falls into one subclass with AGP17 and AGP19, other lysine-rich AGPs. It is expressed in young leaves, shoots, roots and flowers and is active in the regulation of the selection and survival of megaspores.	0.581	0.305	0.114	3216.1	3945.3	3185.9	2066.6	2346.43	3201	3763
AT4G37850	NA_	NA	basic helix-loop-helix (bHLH) DNA-binding superfamily protein	basic helix-loop-helix (bHLH) DNA-binding superfamily protein;(source:Araport11)	0.422	0.133	0.445	171.5	396.7	160.4	119.3	129.575	165.95	340.4
AT4G37860	NA_	NA	SPT2 chromatin protein	SPT2 chromatin protein;(source:Araport11)	0.779	0	0.221	16.9	31.7	33	18.2	17.225	24.95	32.675
AT4G38410	NA_	NA	Dehydrin family protein	Dehydrin family protein;(source:Araport11)	0.981	0.002	0.017	282	354.4	300.2	213.7	230.775	291.1	340.85
AT5G04220	ATSYTC; NTMC2T1.3; NTMC2TYPE1.3; SYT3; SYTC	NULL; NULL; NULL; synaptotagmin 3; NULL	Calcium-dependent lipid-binding (CaLB domain) family protein	Encodes a protein specifically localized to the ER-PM boundary with similarity to synaptotagmins. AT5G04220.2 has been identified as the functional transcript (PMID:33944955).Acts redundantly with SYTA/SYT1 in ER-PM tethering and maintaining PM integrity in response to abiotic stress.	0.275	0.014	0.711	113	141.7	139.4	106	107.75	126.2	141.125
AT5G04885	BGLC3	NULL	Glycosyl hydrolase family protein	Encodes a beta-glucosidase involved in xyloglucan metabolism.	0.834	0.121	0.045	693.6	952.4	682.5	529.5	567.75	688.05	887.7
AT5G07340	CNX2	NULL	Calreticulin family protein	Calnexins are conserved endoplasmic reticulum (ER) chaperone proteins that promote protein folding of N-glycosylated proteins via the recognition of the GlcMan9GlcNAc2 glycan.	0.358	0.446	0.196	2415	3610.3	2468.4	2038.4	2132.55	2441.7	3324.83
AT5G10990	SAUR69	SMALL AUXIN UPREGULATED RNA 69	SAUR-like auxin-responsive protein family	SAUR-like auxin-responsive protein family;(source:Araport11)	0.438	0.545	0.017	827.1	1231.6	801.9	411.8	509.325	814.5	1130.47
AT5G12920	NA_	NA	Transducin/WD40 repeat-like superfamily protein	Transducin/WD40 repeat-like superfamily protein;(source:Araport11)	0.697	0.2	0.103	240.1	283.1	262.8	198.9	209.2	251.45	278.025
AT5G19110	ATPR1	ATP RESPONSIVE 1	Eukaryotic aspartyl protease family protein	ATP responsive gene which shows maximal eATP-responsive expression in the root tip of seedlings.	0.641	0.297	0.062	2471.4	2995.3	2462.3	1636.7	1843.1	2466.85	2864.33
AT5G20000	NA_	NA	AAA-type ATPase family protein	AAA-type ATPase family protein;(source:Araport11)	0.199	0.257	0.544	3668.3	5282.4	3603.9	2919.2	3090.38	3636.1	4878.88
AT5G43990	SDG18; SUVR2	SET DOMAIN PROTEIN 18; NULL	SET-domain containing protein lysine methyltransferase family protein	Encodes SUVR2, one of the four closely related Arabidopsis SUVR proteins that belong to the SU(VAR)3-9 subgroup of SET-domain proteins. Proteins containing the evolutionarily conserved SET domain are involved in regulation of eukaryotic gene expression and chromatin structure through their histone lysine methyltransferase (HMTase) activity. SUVR1, SUVR2 and SUVR4 proteins contain a novel domain a…	0.817	0.135	0.047	559.5	684	547.7	441.6	468.125	553.6	652.875
AT5G56360	PSL4	PRIORITY IN SWEET LIFE 4	calmodulin-binding protein	Encodes PSL4, beta-subunit of endoplasmic reticulum-resident glucosidase II, which is essential for stable accumulation and quality control of the elf18 receptor EFR but not the flg22 receptor FLS2. The mRNA is cell-to-cell mobile.	0.448	0.494	0.059	13647	16361.7	13401.9	11471.7	11954.2	13524.5	15683
AT5G56970	ATCKX3; CKX3	NULL; cytokinin oxidase 3	cytokinin oxidase 3	It encodes a protein whose sequence is similar to cytokinin oxidase/dehydrogenase, which catalyzes the degradation of cytokinins.Acts on N6-(2-isopentenyl)adenine 9-riboside.	0.146	0.775	0.079	201.4	263.2	223	149.3	162.325	212.2	253.15
AT5G60770	ATNRT2.4; NRT2.4	ARABIDOPSIS THALIANA NITRATE TRANSPORTER 2.4; nitrate transporter 2.4	nitrate transporter 2.4	member of High affinity nitrate transporter family	0.151	0.849	0	11.2	43.5	9.8	0.7	2.975	10.5	35.425
AT5G61790	ATCNX1; CNX1; CNX1	NULL; NULL; calnexin 1	calnexin 1	Calnexin is a conserved endoplasmic reticulum (ER) chaperone protein. It functions in promoting protein folding of N-glycosylated proteins via the recognition of the GlcMan9GlcNAc2 glycan.	0.289	0.516	0.195	32459.8	38979	30309.8	22265.8	24276.8	31384.8	37349.2
AT5G64030	NA_	NA	S-adenosyl-L-methionine-dependent methyltransferases superfamily protein	S-adenosyl-L-methionine-dependent methyltransferases superfamily protein;(source:Araport11)	0.264	0.518	0.218	7231.2	8534.7	7092.8	5609.3	5980.18	7162	8208.83
AT5G64470	POAT4; TBL12	pectin O-acetyltransferase 4; TRICHOME BIREFRINGENCE-LIKE 12	Plant protein of unknown function (DUF828)	Encodes a member of the TBL (TRICHOME BIREFRINGENCE-LIKE) gene family containing a plant-specific DUF231 (domain of unknown function) domain. TBL gene family has 46 members, two of which (TBR/AT5G06700 and TBL3/AT5G01360) have been shown to be involved in the synthesis and deposition of secondary wall cellulose, presumably by influencing the esterification state of pectic polymers. Acetylates hom…	0.384	0.425	0.192	513.3	603.8	558.8	451.2	466.725	536.05	592.55
AT5G66562	NA_	NA	snoRNA	snoRNA;(source:Araport11)	NA	NA	NA	300.1	421.1	299.4	219.5	239.475	299.75	390.85

### Sheet: GO_set_L
ONTOLOGY	geneID	Description	Count	rich_factor	fold_enrich	gene_ratio	bg_ratio	p.adjust	qvalue	ID
BP	AT1G16470/AT3G26340/AT3G51260/AT4G28470/AT4G29040/AT5G07340/AT5G20000/AT5G61790	proteasomal protein catabolic process	8	0.03	9.13	0.123077	0.0134743	0.000772594	0.000675919	GO:0010498
CC	AT1G34355/AT4G33200	nuclear membrane	2	0.11	37.84	0.0253165	0.00066907	0.00898492	0.00753669	GO:0031965
CC	AT1G16470/AT3G26340/AT3G51260/AT4G28470/AT4G29040/AT5G20000	proteasome complex	6	0.1	34.63	0.0759494	0.00219306	1.34623e-06	1.12923e-06	GO:0000502
MF	AT2G20980/AT2G29680/AT2G37560	DNA replication origin binding	3	0.27	93.41	0.0384615	0.000411738	0.000446678	0.000425213	GO:0003688
MF	AT4G29040/AT5G20000	proteasome-activating activity	2	0.18	62.28	0.025641	0.000411738	0.0261623	0.024905	GO:0036402

### Sheet: DNA replication origin binding
gene_id	symbol	full_name	short_description	Curator_summary	Mer_ratio	Elong_ratio	Mat_ratio	Day1_22C_avg	Day1_31C_avg	Day2_22C_avg	Day2_31C_avg	P25	P50	P75
AT2G20980	MCM10	minichromosome maintenance 10	minichromosome maintenance 10	Similar to MCM10, which in other organism was shown to be involved in the initiation of DNA replication.	0.696	0.246	0.058	1002.5	1203.1	958.8	705.9	769.125	980.65	1152.95
AT2G29680	ATCDC6; CDC6	NULL; cell division control 6	cell division control 6	Encodes cell division control protein 6 (CDC6).	0.61	0.364	0.026	572.1	727.4	576.2	398.1	441.6	574.15	689.6
AT2G37560	ATORC2; ORC2	ORIGIN RECOGNITION COMPLEX SECOND LARGEST SUBUNIT 2; origin recognition complex second largest subunit 2	origin recognition complex second largest subunit 2	Origin Recognition Complex subunit 2. Involved in the initiation of DNA replication. Regulated transcriptionally during cell cycle, peaking at G1/S-phase. Target of E2F/DF family of transcription factors. Interacts strongly with all ORC subunits.	0.756	0.225	0.019	260.2	332.6	261.2	197.4	213.1	260.7	314.75
